# DAF-16/FOXO maintains genome integrity following genotoxic stress

**DOI:** 10.1101/2025.10.27.684284

**Authors:** Umanshi Rautela, Oviya Devendran, Gautam Chandra Sarkar, KR Ranjisha, Rashi Mittal, Anita Goyala, Arnab Mukhopadhyay

## Abstract

Preserving genomic integrity is crucial for the accurate transmission of genetic information across generations, as well as for preventing precocious ageing. The DNA Damage Response (DDR) safeguards the genome from genotoxic stress through a coordinated system of sensors, relay proteins, and repair mechanisms. Since DNA repair is an energy-intensive activity, the process is tightly regulated and coordinated with various metabolic pathways. The nutrient-sensing insulin/IGF signalling (IIS) pathway has been extensively studied for its role in ageing and lifespan regulation in *C. elegans* through its downstream FOXO transcription factor DAF-16. However, there is limited understanding of its involvement in maintaining genomic integrity through the regulation of the DDR. In this study, we demonstrate the role of DAF-16/FOXO in preserving genome integrity by activating the expression of DDR repair genes in *C. elegans*. Activated DAF-16/FOXO directly binds to the promoter of DDR genes under conditions of low IIS, ensuring that their expression is maintained at a higher level, which is crucial for prompt DNA damage repair. Interestingly, we find that DAF-16 functions both cell autonomously as well as non-autonomously to support DNA integrity. We also determine that the DAF-16(d/f) isoform, but not the DAF-16(a) isoform, is essential for maintaining germline genome integrity. Furthermore, DAF-16 activation enhances the DDR primarily through the canonical DDR components and, to a lesser extent, via apoptosis-mediated clearance of damaged cells. Overall, our study highlights a new role for DAF-16/FOXO in the DDR and the preservation of genome integrity.
