## Supplementary material for "DAF-16/FOXO maintains genome integrity following genotoxic stress": C. elegans strains used and generated in the study

### Sheet: Sheet1
S.No	CGC Id	Genotype	Source
1	N2 var.bristol	Wild-type	CGC
2	CB1370	daf-2(e1370) III	CGC
3	GR1307	daf-16(mgDf50) I	CGC
4	HT1890	daf-16 (mgDf50) I; daf-2 (e1370) III	CGC
5	MT2547	ced-4(n1162) III	CGC
6	WS2277	hus-1(op241) I
7	WS1433	hus-1(op241) I; unc-119(ed3) III; opIs34[hus-1p::hus-1::GFP + unc-119(+)]	CGC
8	HT1881	daf-16(mgDf50) I; daf-2(e1370); unc-119(ed3) III; lpIs12[daf-16a::RFP+unc-119(+)]	CGC
9	HT1882	daf-16(mgDf50) I; daf-2(e1370); unc-119(ed3) III; lpIs13 [daf-16b::CFP + unc-119(+)]	CGC
10	HT1883	daf-16(mgDf50) I; daf-2(e1370); unc-119(ed3) III; lpIs14 [daf-16f::GFP + unc-119(+)]	CGC
11	CU1546	smIs34 [ced-1p::ced-1::GFP + trol-6(su1006)]	CGC
12	DCL569	mkcSi13 [sun-1p::rde-1::sun-1 3'UTR+ unc-119(+)] II; rde-1(mkc36) V	CGC
13	NL3511	ppw-1(pk1425) I
The following strains were generated in-house using standard cross-over techniques:
14		daf-2(e1370) III;hus-1(op241) I
15		daf-2(e1370) III;ced-4(n1162) III
16		daf-2(e1370);ppw-1(pk1425) I
17		daf-2(e1370) III; mkcSi13[sun-1p::rde-1::sun-1 3'UTR+unc-119(+)] II]; rde-1(mkc36) V
18		daf-16(mgDf50) I; daf-2(e1370) III; smIs34 [ced-1p::ced-1::GFP + rol-6(su1006)]
19		daf-2(e1370) III; smIs34 [ced-1p::ced-1::GFP + rol-6(su1006)]
20		daf-16(mgDf50) I; daf-2(e1370) III;hus-1(op241) I; unc-119(ed3) III; opIs34[hus-1p::hus-1::GFP + unc-119(+)]
21		daf-2(e1370) III;hus-1(op241) I; unc-119(ed3) III; opIs34[hus-1p::hus-1::GFP + unc-119(+)]
