## Supplementary material for "DAF-16/FOXO maintains genome integrity following genotoxic stress": PCR primers used in the study

### Sheet: Sheet1
Real-time primers for DNA damage response genes
Gene name	Primer Name	Primer Sequence
actin	Forward Primer	CCGCTCTTGCCCCATCAACCATG
	Reverse Primer	CGGACTCGTCGTATTCTTGCT
pch-2	Forward Primer	AAGGGGATTCGTCACTCAATG
	Reverse Primer	CTTTCATCTCCATCATCGTCAC
mrt-2	Forward Primer	CGCTTTTAAGGATACAGGAACG
	Reverse Primer	CATCGAAACTATCTCCTCGCG
rad-51	Forward Primer	GTATCACTGAGGTTTACGGAG
	Reverse Primer	GCGATAGCAATAATTCGTTCGG
rad-50	Forward Primer	GACATCAGGAACGAAAGCTGC
	Reverse Primer	GAAAACTGCTCTCGGGACGC
him-6	Forward Primer	CTGGAAACAGGTTGATGAACGAG
	Reverse Primer	AGTGGCTTCATGTAGGGTACAG
ced-4	Forward Primer	ACGAGATGTGTGATTTAGACTCC
	Reverse Primer	ATCTTTGAGCCAAACGATTGAATC
rec-8	Forward Primer	AAGGAATTGCTCAACGAAGCAGAAG
	Reverse Primer	TCAACCTTCATATTCTTGAGACTC
chk-1	Forward Primer	ATCGGGCTAGCGACGCCT
	Reverse Primer	TTGTCCGTCTTGTCGGTGAC
wrn-1	Forward Primer	GAAACAGAACCTGAAAGCGATTC
	Reverse Primer	GTATTTTGGAGGCTGTGTGTG
fcd-2	Forward Primer	CATTCGATTTTGAGCGGTGAAC
	Reverse Primer	CACACGAGCCTTTTCAGAATC
hus-1	Forward Primer	GAACACTCGAGTTGTGAAGC
	Reverse Primer	CTCTTGACTATCGGTTTCCG
atm-1	Forward Primer	GGA GTA TTG TGT GCT ACA TCG
	Reverse Primer	CTTGTTCGGGAACTGGCAACG
brc-1	Forward Primer	GCA ACT AAT CGA GCT TGT CC
	Reverse Primer	ACATCACATTTATACAGATTCTCG
cep-1	Forward Primer	CAG GTT ATG CAA GTC GTC TTC
	Reverse Primer	GCAGTCGACAGAGTGAGCG
wee-1.3	Forward Primer	TGGTCACTCCGCAGGGAC
	Reverse Primer	TACTTCTCCGAACGAGCCTC
